# Crosstalk between RNA m^6^A and DNA methylation regulates transposable element chromatin activation and cell fate in human pluripotent stem cells

**DOI:** 10.1101/2022.09.08.507172

**Authors:** Tongyu Sun, Yueyuan Xu, Yu Xiang, Erik J Soderblom, Yarui Diao

## Abstract

Transposable elements (TEs) are parasitic DNA sequences accounting for over half of the human genome. Tight control of the repression and activation states of TEs is critical for genome integrity, development, immunity, and diseases, including cancer. However, precisely how this regulation is achieved remains unclear. To address this question, we develop a targeted proteomic proximity labeling approach to capture TE-associated proteins in human embryonic stem cells (hESCs). We find that the RNA N6-methyladenosine(m^6^A)-reader, YTHDC2, occupies genomic loci of the primate-specific TE, LTR7/HERV-H, specifically through its interaction with m^6^A-modified HERV-H RNAs. Unexpectedly, YTHDC2 recruits the DNA 5-methylcytosine(5mC)-demethylase, TET1, to remove 5mC from LTR7/HERV-H and prevent epigenetic silencing. Functionally, the YTHDC2/LTR7-axis inhibits neural differentiation of hESCs. Our results reveal both an underappreciated crosstalk between RNA m^6^A and DNA 5mC, the most abundant regulatory modifications of RNA and DNA in eukaryotes, and the fact that in hESCs this interplay controls TE activity and cell fate.
