## Supplementary Tables S1-S8 for "Crosstalk between RNA m^6^A and DNA methylation regulates transposable element chromatin activation and cell fate in human pluripotent stem cells": Table 1 Oligos used in this study.xlsx

### Sheet: Sheet1
Cas9 associated gRNA
name	sequence	note
LTR7-gRNA #1	CCAGGAAAAGGACTTTCACA	Proteomics and perturbation
LTR7-gRNA #2	TCTTGTGAAATTCCTTCTCC	Proteomics and perturbation
LTR7-gRNA #3	ATAATGTCATCAGTTAAGGC	Proteomics and perturbation
LTR7-gRNA #4	AAAGGGGGTTGTTCTCTGGC	Proteomics and perturbation
LTR7-gRNA #5	TAATGTCATCAGTTAAGGCA	Proteomics and perturbation
LTR7-gRNA #6	AAGGGGGTTTGTTCTCTGGC	Proteomics and perturbation
LTR7-gRNA #7	GTTCTCTGGTGGGCAGGAGT	Proteomics and perturbation
LTR7-gRNA #8	TAAGGCAGGAACTGGCCATC	Proteomics and perturbation
LTR7-gRNA #9	GGGGTTGTTCTCTGGCAGGC	Proteomics and perturbation
LTR7-gRNA #10	GGGGTCGCAAGGTGCTCAGT	Proteomics and perturbation
LTR7-gRNA #11	GGGGTCACAAGGTACTCAGT	Proteomics and perturbation
LTR7-gRNA #12	TCTACCCAAATCCTATAAAA	Proteomics and perturbation
LTR7-gRNA #13	GGGGTCACAAGGTGCTCAGC	Proteomics and perturbation
LTR7-gRNA #14	GGGTTGTTCTCTGGCGGGCA	Proteomics and perturbation
LTR7-gRNA #15	TTCTCTGGCAGGCAGGGGTG	Proteomics and perturbation
YTHDC2 #1	GCGATAGCTGCCAATCGTCT	knock out
YTHDC2 #2	GACTGTGACACATGTTATCG	knock out
YTHDC2 #3	TTGCCGCAGAGAGACGGGAA	knock out
YTHDC2 #4	GGTATTGCTTCGTACATTGA	knock out
TET1	TGTCTCGATCCCGCCATGCA	knock in
Cas13 associated gRNA
LINC-ROR #1	TGAGAGTTACCCGAAGCTCGGCGTCCGTGA	m6A editing
LINC-ROR #2	CAGCGTCAGTCTTCAGCCGCTAAGCCAAGA	m6A editing
RT-qPCR primers
gene	forward	reverse	note
HERVH	TGGTGCCGTGACTCGGAT	GCTGAGTCCGAAAAGAGAGTC
HERVH-gag	ACGCTTTACAGCCCTAGACC	GTCGGGAGCAGATTGGGTAA
HERVH-pol	CGCCCTTCTTCCCAATCCAA	GCCAAGGAGGGAGTAGAGGT
HERVH-env	TGGACCTCTCACAACACAAACT	AGGGGAATTCCAGTGGGTCT
POU5F1	CGACCATCTGCCGCTTTG	GCCGCAGCTTACACATGTTCT
SOX2	ACAGCAAATGACAGCTGCAAA	TCGGCATCGCGGTTTTT
NANOG	CCAAAGGCAAACAACCCACTT	CGGGACCTTGTCTTCCTTTTT
LINC-ROR #1	TGGACTCAATCTCATACCTGCTC	CAACCCTGAGACCTGCTGAT	total RNA level detection
LINC-ROR #2	CCAATTTCAAATCCAGACCCC	CCAGGTAGAAATCTGTAGTTGTGTTTC	m6A level dectection
PAX6	GTCCATCTTTGCTTGGGAAA	TAGCCAGGTTGCGAAGAACT
HOXA1	CGTGAGAAGGAGGGTCTCTTG	GTGGGAGGTAGTCAGAGTGTC
SOX17	CAGAATCCAGACCTGCACAACGC	CTTCAGCCGCTTCACCTGCTTG
GATA6	GAGGGTGAACCCGTGTGCAATG	TGGAAGTTGGAGTCATGGGAATGG
T	ACCCAGTTCATAGCGGTGAC	CCATTGGGAGTACCCAGGTT
CD31	AACCAGCAGCAGCAATCTC	GCTGGCTAAGTTCAGATTCCA
CDX2	CAGACTACCATCCGCACCA	GTTGAGCGTTTGCAGCAG
HAND1	ATGGACGTGCTGGCCAAGGATG	TTAACTCCAGCGCCCAGACTTGC
SOX1	CTGGCTGTGGCAAGGTCTTC	CAGCCCTCAAACTCGCACTT
OTX2	GCAGTCAATGGGCTGAGTCT	AGTGAACGTCGTCCTCTCCC
FOXG1	CCGCACCCGTCAATGACTT	CCGTCGTAAAACTTGGCAAAG
GAPDH	AGCCACATCGCTCAGACAC	GCCCAATACGACCAAATCC
ChIP-qPCR primers
LTR7 #1	GGCCAGTCCTTGCCTTAACT	GCTCAGTGGGGGTGCTTTT	All LTR7s
LTR7 #2	TGGAATGTCATCAGTTAAGGCGG	GGATAATTTCCCTAAGGGGCTT	LINC-ROR nearby LTR7
LTR7 #3	TATCCGAGTCACATCACCAAAT	TATCTCCCTTCGCTGACTGTCTT	LINC-ROR nearby LTR7
Genotyping primers
TET1 knock in	TGAGCTGAAGAGCAGTGCAT	TTGTTGGCTCCCTTGGTTGT
