## Supplementary Tables S1-S8 for "Crosstalk between RNA m^6^A and DNA methylation regulates transposable element chromatin activation and cell fate in human pluripotent stem cells": Table 3 IPA analysis for proteins on LTR7s.xlsx

### Sheet: Sheet1
Ingenuity Canonical Pathways	-log(p-value)	Ratio	z-score	Molecules
HIPPO signaling	2.75	0.0471	NaN	PPP1R10,TEAD1,WWC1,YAP1
Cleavage and Polyadenylation of Pre-mRNA	2.64	0.167	NaN	CPSF6,CSTF2
Epithelial Adherens Junction Signaling	2.57	0.0318	NaN	DIAPH1,RAC1,TCF7L1,WWC1,YAP1
DNA Double-Strand Break Repair by Homologous Recombination	2.5	0.143	NaN	BRCA1,MRE11
DNA Double-Strand Break Repair by Non-Homologous End Joining	2.5	0.143	NaN	LIG3,MRE11
Tight Junction Signaling	2.34	0.0281	NaN	CLDN6,CPSF6,CSTF2,RAC1,SYMPK
Kinetochore Metaphase Signaling Pathway	2.33	0.036	NaN	CCNB1,INCENP,KIF2C,PPP1R10
DNA damage-induced 14-3-3σ Signaling	2.24	0.105	NaN	BRCA1,CCNB1
Glycerol-3-phosphate Shuttle	1.74	0.333	NaN	GPD2
ATM Signaling	1.65	0.0303	NaN	BRCA1,CCNB1,MRE11
Sumoylation Pathway	1.61	0.0291	NaN	RAC1,RANGAP1,RHOG
Creatine-phosphate Biosynthesis	1.52	0.2	NaN	MAP4K4
Clathrin-mediated Endocytosis Signaling	1.52	0.0207	NaN	CSNK2A2,CTTN,DNM3,RAC1
PPARα/RXRα Activation	1.51	0.0205	NaN	CKAP5,GPD2,MAP4K4,MED23
Role of OCT4 in Mammalian Embryonic Stem Cell Pluripotency	1.5	0.0435	NaN	BRCA1,SALL4
Pulmonary Healing Signaling Pathway	1.48	0.0201	NaN	CCNB1,RAC1,TCF7L1,YAP1
Spliceosomal Cycle	1.45	0.0408	NaN	DDX46,SF1
RAR Activation	1.45	0.0196	NaN	CSNK2A2,NSD1,RAC1,TAF4
Glycerol Degradation I	1.45	0.167	NaN	GPD2
Role of NANOG in Mammalian Embryonic Stem Cell Pluripotency	1.44	0.025	NaN	RIF1,SALL4,TCF7L1
Assembly of RNA Polymerase II Complex	1.43	0.04	NaN	TAF4,TAF9
Cell Cycle: G2/M DNA Damage Checkpoint Regulation	1.43	0.04	NaN	BRCA1,CCNB1
Transcriptional Regulatory Network in Embryonic Stem Cells	1.37	0.037	NaN	RIF1,TCF7L1
CSDE1 Signaling Pathway	1.34	0.0357	NaN	CTTN,RAC1
Cell Cycle Control of Chromosomal Replication	1.34	0.0357	NaN	ORC2,ORC5
Role of CHK Proteins in Cell Cycle Checkpoint Control	1.33	0.0351	NaN	BRCA1,MRE11
GADD45 Signaling	1.29	0.0333	NaN	BRCA1,CCNB1
Semaphorin Signaling in Neurons	1.27	0.0323	NaN	RAC1,RHOG
Hereditary Breast Cancer Signaling	1.26	0.0211	NaN	BRCA1,CCNB1,MRE11
Agrin Interactions at Neuromuscular Junction	1.17	0.0286	NaN	CTTN,RAC1
Glioma Invasiveness Signaling	1.14	0.0274	NaN	RAC1,RHOG
Toll-like Receptor Signaling	1.09	0.0256	NaN	EIF2AK2,MAP4K4
Androgen Signaling	1.08	0.0178	NaN	GTF2F2,TAF4,TAF9
Role of BRCA1 in DNA Damage Response	1.07	0.025	NaN	BRCA1,MRE11
Telomere Extension by Telomerase	1.06	0.0667	NaN	MRE11
PEDF Signaling	1.04	0.0238	NaN	RAC1,TCF7L1
PDGF Signaling	1.02	0.0233	NaN	CSNK2A2,EIF2AK2
Regulation Of The Epithelial Mesenchymal Transition In Development Pathway	1.01	0.023	NaN	BRCA1,TCF7L1
RAN Signaling	1.01	0.0588	NaN	RANGAP1
Unfolded protein response	0.987	0.0222	NaN	DNAJC9,EIF2A
Actin Nucleation by ARP-WASP Complex	0.963	0.0215	NaN	RAC1,RHOG
Production of Nitric Oxide and Reactive Oxygen Species in Macrophages	0.959	0.0157	NaN	PPP1R10,RAC1,RHOG
Leukocyte Extravasation Signaling	0.951	0.0155	NaN	CLDN6,CTTN,RAC1
Hepatic Fibrosis Signaling Pathway	0.947	0.0119	NaN	BRD4,RAC1,RHOG,TCF7L1,YAP1
Death Receptor Signaling	0.939	0.0208	NaN	ACIN1,MAP4K4
NER (Nucleotide Excision Repair, Enhanced Pathway)	0.889	0.0194	NaN	CHAF1B,LIG3
Sertoli Cell-Sertoli Cell Junction Signaling	0.886	0.0146	NaN	CLDN6,RAC1,SYMPK
Apoptosis Signaling	0.883	0.0192	NaN	ACIN1,MAP4K4
IL-8 Signaling	0.87	0.0143	NaN	MAP4K4,RAC1,RHOG
PD-1, PD-L1 cancer immunotherapy pathway	0.87	0.0189	NaN	CSNK2A2,YAP1
mTOR Signaling	0.86	0.0142	NaN	EIF4B,RAC1,RHOG
Integrin Signaling	0.857	0.0141	NaN	CTTN,RAC1,RHOG
Glucocorticoid Receptor Signaling	0.851	0.0103	NaN	BRCA1,GTF2F2,RAC1,TAF4,TAF9,TFB2M
Regulation of Actin-based Motility by Rho	0.807	0.0172	NaN	RAC1,RHOG
Cholecystokinin/Gastrin-mediated Signaling	0.79	0.0168	NaN	RAC1,RHOG
Role of p14/p19ARF in Tumor Suppression	0.79	0.0345	NaN	RAC1
Sonic Hedgehog Signaling	0.79	0.0345	NaN	CCNB1
Sphingosine-1-phosphate Signaling	0.785	0.0167	NaN	RAC1,RHOG
NGF Signaling	0.785	0.0167	NaN	RAC1,RHOG
Renin-Angiotensin Signaling	0.772	0.0164	NaN	ACE,RAC1
GP6 Signaling Pathway	0.747	0.0157	NaN	RAC1,RHOG
Endocannabinoid Developing Neuron Pathway	0.747	0.0157	NaN	BRCA1,RAC1
IL-6 Signaling	0.74	0.0156	NaN	CSNK2A2,MAP4K4
Actin Cytoskeleton Signaling	0.73	0.0122	NaN	CYFIP2,DIAPH1,RAC1
Ferroptosis Signaling Pathway	0.721	0.0152	NaN	EIF2A,YAP1
DNA Methylation and Transcriptional Repression Signaling	0.717	0.0286	NaN	MECP2
RAC Signaling	0.69	0.0145	NaN	CYFIP2,RAC1
Reelin Signaling in Neurons	0.686	0.0144	NaN	MAP1B,RAC1
Endocannabinoid Cancer Inhibition Pathway	0.652	0.0136	NaN	EIF2A,TCF7L1
Colorectal Cancer Metastasis Signaling	0.646	0.0111	NaN	RAC1,RHOG,TCF7L1
PTEN Signaling	0.638	0.0133	NaN	CSNK2A2,RAC1
BER (Base Excision Repair) Pathway	0.629	0.0227	NaN	LIG3
Coronavirus Replication Pathway	0.622	0.0222	NaN	ACE
tRNA Splicing	0.613	0.0217	NaN	TDP2
Ovarian Cancer Signaling	0.606	0.0127	NaN	BRCA1,TCF7L1
Ephrin A Signaling	0.606	0.0213	NaN	RAC1
HOTAIR Regulatory Pathway	0.587	0.0123	NaN	BRD4,TCF7L1
MYC Mediated Apoptosis Signaling	0.582	0.02	NaN	MAX
Human Embryonic Stem Cell Pluripotency	0.575	0.012	NaN	SALL4,TCF7L1
Amyloid Processing	0.575	0.0196	NaN	CSNK2A2
HMGB1 Signaling	0.572	0.012	NaN	RAC1,RHOG
CXCR4 Signaling	0.564	0.0118	NaN	RAC1,RHOG
Gαq Signaling	0.561	0.0118	NaN	RAC1,RHOG
Germ Cell-Sertoli Cell Junction Signaling	0.558	0.0117	NaN	RAC1,RHOG
Glioblastoma Multiforme Signaling	0.558	0.0117	NaN	RAC1,RHOG
WNT/β-catenin Signaling	0.55	0.0116	NaN	CSNK2A2,TCF7L1
EGF Signaling	0.547	0.0182	NaN	CSNK2A2
Molecular Mechanisms of Cancer	0.544	0.00895	NaN	BRCA1,MAX,RAC1,RHOG
Cardiac β-adrenergic Signaling	0.533	0.0112	NaN	PPP1R10,TDP2
Polyamine Regulation in Colon Cancer	0.527	0.0172	NaN	CSNK2A2
PCP (Planar Cell Polarity) Pathway	0.514	0.0167	NaN	RAC1
IL-2 Signaling	0.509	0.0164	NaN	CSNK2A2
Regulation Of The Epithelial Mesenchymal Transition By Growth Factors Pathway	0.489	0.0104	NaN	RAC1,YAP1
Mitotic Roles of Polo-Like Kinase	0.481	0.0152	NaN	CCNB1
Pyridoxal 5'-phosphate Salvage Pathway	0.481	0.0152	NaN	EIF2AK2
ERBB4 Signaling	0.47	0.0147	NaN	YAP1
Remodeling of Epithelial Adherens Junctions	0.47	0.0147	NaN	DNM3
Cell Cycle: G1/S Checkpoint Regulation	0.47	0.0147	NaN	MAX
ILK Signaling	0.466	0.01	NaN	RAC1,RHOG
Coronavirus Pathogenesis Pathway	0.458	0.00985	NaN	ACE,EIF2A
Ephrin Receptor Signaling	0.458	0.00985	NaN	MAP4K4,RAC1
IL-10 Signaling	0.45	0.0139	NaN	MAP4K4
Basal Cell Carcinoma Signaling	0.45	0.0139	NaN	TCF7L1
Ephrin B Signaling	0.45	0.0139	NaN	RAC1
Netrin Signaling	0.45	0.0139	NaN	RAC1
HIF1α Signaling	0.445	0.00962	NaN	RAC1,SLC2A5
GDNF Family Ligand-Receptor Interactions	0.432	0.0132	NaN	RAC1
Macropinocytosis Signaling	0.432	0.0132	NaN	RAC1
RHOGDI Signaling	0.427	0.0093	NaN	RAC1,RHOG
Role of MAPK Signaling in Inhibiting the Pathogenesis of Influenza	0.427	0.013	NaN	EIF2AK2
ERK/MAPK Signaling	0.424	0.00926	NaN	PPP1R10,RAC1
NF-κB Activation by Viruses	0.423	0.0128	NaN	EIF2AK2
Role of WNT/GSK-3β Signaling in the Pathogenesis of Influenza	0.423	0.0128	NaN	TCF7L1
IL-3 Signaling	0.419	0.0127	NaN	RAC1
Thyroid Cancer Signaling	0.419	0.0127	NaN	TCF7L1
Dopamine Receptor Signaling	0.419	0.0127	NaN	PPP1R10
Renal Cell Carcinoma Signaling	0.415	0.0125	NaN	RAC1
BEX2 Signaling Pathway	0.41	0.0123	NaN	TCF7L1
EIF2 Signaling	0.405	0.00893	NaN	EIF2A,EIF2AK2
Thrombin Signaling	0.402	0.00889	NaN	RAC1,RHOG
Cyclins and Cell Cycle Regulation	0.398	0.0119	NaN	CCNB1
LPS-stimulated MAPK Signaling	0.394	0.0118	NaN	RAC1
Role of Hypercytokinemia/hyperchemokinemia in the Pathogenesis of Influenza	0.39	0.0116	NaN	EIF2AK2
FGF Signaling	0.39	0.0116	NaN	RAC1
Osteoarthritis Pathway	0.378	0.00847	NaN	RAC1,TCF7L1
Acute Myeloid Leukemia Signaling	0.372	0.011	NaN	TCF7L1
Apelin Adipocyte Signaling Pathway	0.372	0.011	NaN	RAC1
Fcγ Receptor-mediated Phagocytosis in Macrophages and Monocytes	0.362	0.0106	NaN	RAC1
Small Cell Lung Cancer Signaling	0.355	0.0104	NaN	MAX
p53 Signaling	0.348	0.0102	NaN	BRCA1
Salvage Pathways of Pyrimidine Ribonucleotides	0.348	0.0102	NaN	EIF2AK2
Protein Kinase A Signaling	0.346	0.00733	NaN	PPP1R10,TCF7L1,TDP2
NF-κB Signaling	0.343	0.00702	NaN	CSNK2A2,EIF2AK2,MAP4K4,TDP2
Cardiac Hypertrophy Signaling	0.33	0.00769	NaN	RAC1,RHOG
Virus Entry via Endocytic Pathways	0.329	0.00962	NaN	RAC1
Mouse Embryonic Stem Cell Pluripotency	0.329	0.00962	NaN	TCF7L1
IGF-1 Signaling	0.329	0.00962	NaN	CSNK2A2
PPAR Signaling	0.321	0.00935	NaN	MAP4K4
Paxillin Signaling	0.317	0.00926	NaN	RAC1
Signaling by Rho Family GTPases	0.315	0.00746	NaN	RAC1,RHOG
Insulin Secretion Signaling Pathway	0.308	0.00735	NaN	EIF2A,SLC2A5
Antioxidant Action of Vitamin C	0.306	0.00893	NaN	SLC2A5
Protein Ubiquitination Pathway	0.304	0.00727	NaN	BRCA1,DNAJC9
CDK5 Signaling	0.301	0.00877	NaN	PPP1R10
Amyotrophic Lateral Sclerosis Signaling	0.298	0.0087	NaN	RAC1
Role of Tissue Factor in Cancer	0.296	0.00862	NaN	RAC1
Opioid Signaling Pathway	0.295	0.00714	NaN	RAC1,TCF7L1
Fc Epsilon RI Signaling	0.291	0.00847	NaN	RAC1
PAK Signaling	0.291	0.00847	NaN	RAC1
Huntington's Disease Signaling	0.29	0.00707	NaN	DNM3,TAF4
Neuroprotective Role of THOP1 in Alzheimer's Disease	0.286	0.00833	NaN	ACE
p38 MAPK Signaling	0.286	0.00833	NaN	MAX
Pancreatic Adenocarcinoma Signaling	0.271	0.00794	NaN	RAC1
14-3-3-mediated Signaling	0.269	0.00787	NaN	YAP1
Senescence Pathway	0.268	0.00673	NaN	CCNB1,MRE11
Synaptic Long Term Potentiation	0.26	0.00763	NaN	PPP1R10
fMLP Signaling in Neutrophils	0.26	0.00763	NaN	RAC1
HGF Signaling	0.258	0.00758	NaN	RAC1
CCR3 Signaling in Eosinophils	0.252	0.00741	NaN	RAC1
STAT3 Pathway	0.252	0.00741	NaN	RAC1
Role of PKR in Interferon Induction and Antiviral Response	0.249	0.00735	NaN	EIF2AK2
Insulin Receptor Signaling	0.241	0.00714	NaN	PPP1R10
Synaptogenesis Signaling Pathway	0.241	0.00631	NaN	MAP1B,RAC1
MSP-RON Signaling In Cancer Cells Pathway	0.241	0.00714	NaN	TCF7L1
PI3K Signaling in B Lymphocytes	0.236	0.00699	NaN	RAC1
Pulmonary Fibrosis Idiopathic Signaling Pathway	0.23	0.00613	NaN	TCF7L1,YAP1
Role of Macrophages, Fibroblasts and Endothelial Cells in Rheumatoid Arthritis	0.227	0.0061	NaN	RAC1,TCF7L1
Semaphorin Neuronal Repulsive Signaling Pathway	0.221	0.00662	NaN	RAC1
Factors Promoting Cardiogenesis in Vertebrates	0.218	0.00654	NaN	TCF7L1
Relaxin Signaling	0.214	0.00645	NaN	TDP2
Role of Pattern Recognition Receptors in Recognition of Bacteria and Viruses	0.213	0.00641	NaN	EIF2AK2
Necroptosis Signaling Pathway	0.21	0.00637	NaN	EIF2AK2
Phagosome Maturation	0.208	0.00629	NaN	RAC1
Aldosterone Signaling in Epithelial Cells	0.199	0.0061	NaN	DNAJC9
Oxytocin In Brain Signaling Pathway	0	0.00508	NaN	EIF2A
Wound Healing Signaling Pathway	0	0.00397	NaN	RAC1
Natural Killer Cell Signaling	0	0.00503	NaN	RAC1
Circadian Rhythm Signaling	0	0.00373	NaN	CSNK2A2
Axonal Guidance Signaling	0	0.00591	NaN	ACE,MYSM1,RAC1
NRF2-mediated Oxidative Stress Response	0	0.00422	NaN	DNAJC9
Mitochondrial Dysfunction	0	0.00585	NaN	GPD2
Erythropoietin Signaling Pathway	0	0.00565	NaN	RAC1
CD28 Signaling in T Helper Cells	0	0.00193	NaN	RAC1
ICOS-ICOSL Signaling in T Helper Cells	0	0.00197	NaN	RAC1
GNRH Signaling	0	0.00521	NaN	RAC1
CDC42 Signaling	0	0.00174	NaN	DIAPH1
FAK Signaling	0	0.00192	NaN	RAC1,TCF7L1
Role of Osteoblasts, Osteoclasts and Chondrocytes in Rheumatoid Arthritis	0	0.00446	NaN	TCF7L1
Phospholipase C Signaling	0	0.00295	NaN	RAC1,RHOG
HER-2 Signaling in Breast Cancer	0	0.00441	NaN	POM121/POM121C
Regulation of eIF4 and p70S6K Signaling	0	0.00559	NaN	EIF2A
Breast Cancer Regulation by Stathmin1	0	0.00337	NaN	PPP1R10,RAC1
Regulation of IL-2 Expression in Activated and Anergic T Lymphocytes	0	0.00217	NaN	RAC1
PKCθ Signaling in T Lymphocytes	0	0.00179	NaN	RAC1
Dopamine-DARPP32 Feedback in cAMP Signaling	0	0.00546	NaN	PPP1R10
D-myo-inositol-5-phosphate Metabolism	0	0.00513	NaN	PPP1R10
D-myo-inositol (1,4,5,6)-Tetrakisphosphate Biosynthesis	0	0.00559	NaN	PPP1R10
Superpathway of Inositol Phosphate Compounds	0	0.00427	NaN	PPP1R10
D-myo-inositol (3,4,5,6)-tetrakisphosphate Biosynthesis	0	0.00559	NaN	PPP1R10
3-phosphoinositide Degradation	0	0.00524	NaN	PPP1R10
3-phosphoinositide Biosynthesis	0	0.00488	NaN	PPP1R10
Agranulocyte Adhesion and Diapedesis	0	0.00467	NaN	CLDN6
Granulocyte Adhesion and Diapedesis	0	0.00529	NaN	CLDN6
Regulation of the Epithelial-Mesenchymal Transition Pathway	0	0.00513	NaN	TCF7L1
TEC Kinase Signaling	0	0.00518	NaN	GTF2I,RAC1,RHOG
Estrogen Receptor Signaling	0	0.00245	NaN	MED23
SAPK/JNK Signaling	0	0.00598	NaN	MAP4K4,MINK1,RAC1
B Cell Receptor Signaling	0	0.00158	NaN	RAC1
cAMP-mediated signaling	0	0.00426	NaN	TDP2
T Cell Receptor Signaling	0	0.00326	NaN	RAC1,TCF7L1
G-Protein Coupled Receptor Signaling	0	0.00427	NaN	RAC1,TDP2,YAP1
Phagosome Formation	0	0.00289	NaN	DIAPH1,RAC1
Autophagy	0	0.00465	NaN	EIF2A
Neuroinflammation Signaling Pathway	0	0.00315	NaN	RAC1
Adrenomedullin signaling pathway	0	0.00503	NaN	MAX
Cardiac Hypertrophy Signaling (Enhanced)	0	0.00554	NaN	ACE,DIAPH1,TDP2
Systemic Lupus Erythematosus In T Cell Signaling Pathway	0	0.00312	NaN	RAC1,RHOG
Systemic Lupus Erythematosus In B Cell Signaling Pathway	0	0.00277	NaN	MAP4K4,RAC1
Xenobiotic Metabolism PXR Signaling Pathway	0	0.00518	NaN	PPP1R10
Tumor Microenvironment Pathway	0	0.00559	NaN	RAC1
