## Supplementary Tables S1-S8 for "Crosstalk between RNA m^6^A and DNA methylation regulates transposable element chromatin activation and cell fate in human pluripotent stem cells": Table 8 Antibodies used in this study.xlsx

### Sheet: Sheet1
Name	Company	Catalog number
YTHDC2	Abcam	ab220160
H3K27ac	Abcam	ab4729
H3K9me3	Abcam	ab8898
PAX6	Abcam	ab195045
TET1	Active Motif	61443
Cas9	Diagenode	C15310258
V5 tag	Cell Signaling Technology	13202
HA tag	Abcam	ab9110
5-hmC	Active Motif	39769
5-mC	Active Motif	61255
Streptavidin (HRP)	Abcam	ab7403
